# Spatial patterning regulates neuron numbers in the *Drosophila* visual system

**DOI:** 10.1101/2023.08.28.555170

**Authors:** Jennifer A. Malin, Yen-Chung Chen, Félix Simon, Evelyn Keefer, Claude Desplan

## Abstract

Neurons must be made in the correct proportions to communicate with the appropriate synaptic partners and form functional circuits. In the *Drosophila* visual system, multiple subtypes of Distal medulla (Dm) inhibitory interneurons are made in distinct, reproducible numbers—from 5 to 800 per optic lobe. These neurons are born from a crescent-shaped neuroepithelium called the Outer Proliferation Center (OPC), which can be subdivided into specific domains based on transcription factor expression. We fate mapped Dm neurons and found that more abundant neural types are born from larger neuroepithelial subdomains, while less abundant subtypes are born from smaller ones. Additionally, morphogenetic Dpp/BMP signaling provides a second layer of patterning that subdivides the neuroepithelium into smaller domains to provide more granular control of cell proportions. Apoptosis appears to play a minor role in regulating Dm neuron abundance. This work describes an underappreciated mechanism for the regulation of neuronal stoichiometry.
