## Supplementary Table S2 for "Spatial patterning regulates neuron numbers in the *Drosophila* visual system"

### Sheet: Sheet1
Size of spatial region (um2)	Number of cells	Cell name	Putative domain of origin				Average domain size
676.183	4	Dm17	Dorsal Wg			Pxb	4112.05
2056.03	10	Dm13	Ventral Pxb			Optix	9222.34
676.183	35	Dm6	Dorsal Wg			Dpp	3529.12
768.528	40	Dm4	1/6 ventral Optix			Wg	676.183
768.528	40	Dm1	1/6 ventral Optix
1537.06	120	Dm12	1/3 ventral Optix
6148.22	110	Dm9	2/3 dorsal Optix
1537.06	70	Dm11	1/3 dorsal Optix
12751.5	300	Dm10	Optix + Dpp
11278.4	250	Dm15	Vsx + Optix
9222.34	800	Dm8	2/3 ventral Optix + 1/3 dorsal Optix
29615	800	Dm2	d/v Pxb + Optix + Dpp
29615	800	Dm3	d/v Pxb + Optix + Dpp
Raw data (measured in FIJI)
Pxb (dorsal AND ventral)	4376.43	5017.07	3285.63	5067.57	2788.55	4137.07
Optix (dorsal or ventral)	7847.72	7224.2	8480.67	9213.85	8901.44	8624.86	11724.5	11761.5
Dpp (dorsal or ventral)	3317.49	6165.14	3732.38	3568.46	4158.6	3799.88	2738.1	2836.14	2984.33	3189.61	2869.69	2989.59
Wg (dorsal or ventral)	828.216	524.149
Graph Pad data:
Best-fit values
Slope	0.02668 ± 0.004595
Y-intercept	41.03 ± 59.48
X-intercept	-1538
1/Slope	37.48
95% Confidence Intervals
Slope	0.01657 to 0.03680
Y-intercept	-89.88 to 171.9
X-intercept	-9123 to 2778
Goodness of Fit
R square	0.754
Sy.x	165.9
Is slope significantly non-zero?
F	33.72
DFn,DFd	1,11
P Value	0.0001
Deviation from horizontal?	Significant
Data
Number of XY pairs	13
Equation	Y = 0.02668*X + 41.03
